# The murine lung microbiome is dysbalanced by the human pathogenic fungus *Aspergillus fumigatus* resulting in enrichment of anaerobic bacteria

**DOI:** 10.1101/2024.06.12.598217

**Authors:** Liubov Nikitashina, Xiuqiang Chen, Lukas Radosa, Kexin Li, Maria Straßburger, Bastian Seelbinder, Wibke Böhnke, Sarah Vielreicher, Sandor Nietzsche, Thorsten Heinekamp, Ilse D. Jacobsen, Gianni Panagiotou, Axel A. Brakhage

## Abstract

Here, we report significant changes in the composition of the lung microbiome and metabolome of mice under immune suppression, infection of immunosuppressed mice with virulent and avirulent strains of the clinically important human-pathogenic fungus *Aspergillus fumigatus*, and treatment with the clinically used antifungal drug voriconazole. Our data also indicate the important role of the gut microbiome for the lung homeostasis mediated by the plasma metabolome. In the lung microbiome, infection by *A. fumigatus* led to a significant increase of anaerobic bacteria, most prominently of *Ligilactobacillus murinus,* which was confirmed by the isolation of live bacteria from the murine lower respiratory tract. *In vitro*, *L. murinus* is tolerated and even internalized by alveolar epithelial cells. Co-cultivation of *L. murinus* and *A. fumigatus* led to a reduction in oxygen concentration accompanied by an increase of *L. murinus* cells suggesting that *A. fumigatus* establishes a microaerophilic niche, thereby promoting growth of anaerobic bacteria.
