## Supplementary Table S5 Weight & Scoring for "The murine lung microbiome is dysbalanced by the human pathogenic fungus *Aspergillus fumigatus* resulting in enrichment of anaerobic bacteria"

### Sheet: Tabelle1
Gruppen	Animal	Weight				Score												Total score
						Weight		Temp		Fur		Respiratory symptoms		Body		Behavior
		2021-12-03	2021-12-04	2021-12-05	2021-12-06	2021-12-05	2021-12-06	2021-12-05	2021-12-06	2021-12-05	2021-12-06	2021-12-05	2021-12-06	2021-12-05	2021-12-06	2021-12-05	2021-12-06	2021-12-05	2021-12-06
PBS/PBS	1	22.9	21.6	21.9	21.6		0		0		0		0		0		0		0
	2	22.3	21.4	21.9	21.6		0		0		0		0		0		0		0
	3	23.8	21.4	23.1	23.2		0		0		0		0		0		0		0
	4	23.2	22.6	22.5	23.1		0		0		0		0		0		0		0
	5	23.6	22.1	23.1	23.3		0		0		0		0		0		0		0
	6	23	22.9	21.8	22.2		0		0		0		0		0		0		0
	7	25.1	25.1	25.1	25		0		0		0		0		0		0		0
	8	20	20.9	20.7	21		0		0		0		0		0		0		0
	9	22.6	21.9	21.6	21		0		0		0		0		0		0		0
	10	23.7	22.7	22.2	22.1		0		0		0		0		0		0		0
	11	19.6	20.8	21.4	21.5		0		0		0		0		0		0		0
	12	22	21.8	21.7	21.8		0		0		0		0		0		0		0
	13	22.8	22.3	22.7	22.8		0		0		0		0		0		0		0
	14	20.2	22	22.3	22.4		0		0		0		0		0		0		0
	15	26.7	24.5	24.8	24.7		0		0		0		0		0		0		0
PBS/Corti	16	21.3	19.9	19.9	18.8		1		0		0		0		0		0		1
	17																			Taken out before infection
	18	18.4	18	18	16.8		0		0		0		0		0		0		0
	19	22	21	20.9	18.5		1		0		0		0		0		0		1
	20	20.6	20.1	19.9	19.2		0		0		0		0		0		0		0
	21	20.3	20.2	20.1	19.6		0		0		0		0		0		0		0
	22	21.6	20.2	20.7	20		0		0		0		0		0		0		0
	23	22.3	21.2	21.2	20.7		0		0		0		0		0		0		0
	24	20.5	20.2	20.4	19.4		0		0		0		0		0		0		0
	25	19.7	19.4	19.3	18.3		0		0		0		0		0		0		0
	26	19.8	19.1	18.9	18.4		0		0		0		0		0		0		0
	27	18.9	19	19.4	18.5		0		0		0		0		0		0		0
	28	21.9	21.2	20.9	19.9		0		0		0		0		0		0		0
	29	21.8	21.2	20.6	19.8		0		0		0		0		0		0		0
	30	19.1	18.8	18.6	17.7		0		0		0		0		0		0		0
PBS/Corti/VOR	31	20	19.6	19	18.9		0		0		0		0		0		0		0
	32	21.5	20.8	20.4	19.7		0		0		0		0		0		0		0
	33	21.9	21.2	20.9	20.4		0		0		0		0		0		0		0
	34	18.4	18.1	18	17.2		0		0		0		0		0		0		0
	35	20.5	19.9	19.1	18.5		0		0		0		0		0		0		0
	36	21.5	19.7	19.4	18.4		1		0		0		0		0		0		1
	37	18.4	18.6	18.2	17.8		0		0		0		0		0		0		0
	38	18.8	20	20.1	19.4		0		0		0		0		0		0		0
	39	20.6	20	19.9	18.8		0		0		0		0		0		0		0
	40	20.3	20.1	20.1	19.1		0		0		0		0		0		0		0
	41	20.4	19.9	19.6	18.5		0		0		0		0		0		0		0
	42	21.9	21.9	22.7	23.3		0		0		0		0		0		0		0
	43	19.8	21.1	20.9	19.8		0		0		0		0		0		0		0
	44	18.9	18.2	17.9	17		1		0		0		0		0		0		1
	45	22.2	21.8	21.9	19.9		1		0		0		0		0		0		1
A.f./Corti	46	23.6	22.2	21.1	19.8		1		0		1		1		0		0		3
	47	18.3	18.3	18	17.7		0		0		1		1		0		0		2
	48	18	17.9	16	15.3		1		0		1		1		0		0		3
	49	21.5	21.2	21.1	19.5		0		0		1		1		0		0		2
	50	20.4	20.9	20.3	19.6		0		0		1		1		0		0		2
	51	18.5	18.9	17.8	17		1		0		1		0		0		0		2
	52	21.4	20.8	20.3	17.9		1		0		1		1		0		0		3
	53	18.8	18.3	17.9	15.6		1		0		1		1		0		0		3
	54	19.7	19.2	18.9	17.2		1		2		1		2		0		2		8
	55	22.4	20.8	20.1	16.3		3		1		1		1		0		0		6
	56	21.2	20.8	20.9	20.7		0		0		1		0		0		0		1
	57	19.7	19.6	19.1	18.7		0		0		1		0		0		0		1
	58	21.4	20.8	20.2	19.1		1		0		1		1		0		0		3
	59	21.4	21.1	20.8	19.3		0		0		1		1		0		0		2
	60	21.3	21.3	20.8	20.7		0		0		1		0-1		0		0		1-2
	61	22.5	21.1	20.4	19.3		1		0		1		1		0		0		3
	62	20.4	19.9	19.1	18.5		0		0		1		0		0		0		1
	63	22.9	21.6	20.9	20.2		1		0		1		0		0		0		2
	64	20.4	19.9	20	18		1		0		1		1		0		0		3
	65	20.7	20.3	19.7	18.7		0		0		1		1		0		0		2
A.f./Corti/VOR	66	19.3	18.9	19.5	19.6		0		0		0		0		0		0		0
	67	20.2	19.9	19.8	19.2		0		0		0		0		0		0		0
	68	22.1	21.9	21	20.8		0		0		0		0		0		0		0
	69	19.7	19.9	19.4	19.4		0		0		0		0		0		0		0
	70	21.2	20.8	20.1	19.9		0		0		0		0		0		0		0
	71	19.4	19	18.9	18.8		0		0		0		0		0		0		0
	72																			Taken out before infection
	73	21.5	21	21.2	20.6		0		0		0		0		0		0		0
	74	21.5	20.9	20.2	19.9		0		0		0		0		0		0		0
	75	20.6	20.1	19.4	19.3		0		0		0		0		0		0		0
	76	24.1	23.1	22.7	22.3	0		0		0		0		0		0		0		Animal was found dead
	77	20.4	19.9	18.9	18.6		0		0		0		0		0		0		0
	78	21.8	21.6	21.8	21.4		0		0		0		0		0		0		0
	79	19.7	19.1	18.8	18.5		0		0		0		0		0		0		0
	80	21.2	21.4	20.5	20		0		0		0		0		0		0		0
	81	21.1	19.1	19.1	19.1		0		0		0		0		0		0		0
	82	20.2	19.1	17.7		1		3		1		0		0		2		7		Animal has reached termination criteria one day before the actual end of the trial
	83	19.6	19	18	17.8		0		0		0		0		0		0		0
	84	20.9	20.6	20	20.1		0		2		1		1-2		0		1		5-6
	85	17.8	17.9	17.1	16.8		0		0		0		0		0		0		0
dpptA/Corti	86	20.9	20.1	20.5	20.7		0		0		0		0		0		0		0
	87	19.9	19.8	19.4	19.2		0		0		0		0		0		0		0
	88	21.9	21.5	21.7	21.4		0		0		0		0		0		0		0
	89	19.1	18.1	18.4	18.6		0		0		0		0		0		0		0
	90	21.7	21.2	21.2	21.4		0		0		0		0		0		0		0
	91	20.1	19.1	19.3	18.4		0		0		0		0		0		0		0
	92	20.3	20.1	20.1	19.4		0		0		0		0		0		0		0
	93	21.9	20	21.5	21.2		0		0		0		0		0		0		0
	94	21.4	20.7	20.6	20.5		0		0		0		0		0		0		0
	95	18.1	17.9	17.4	17.2		0		0		0		0		0		0		0
	96	22.4	21.9	22.4	22.1		0		0		0		0		0		0		0
	97	17.8	17.6	17.4	16.9		0		0		0		0		0		0		0
	98	18.9	18.7	18.4	18		0		0		0		0		0		0		0
	99	22.2	22.1	21.8	20.1		0		0		0		0		0		0		0
	100	20.3	19.3	19.4	18.8		0		0		0		0		0		0		0
	101	18.4	18.6	18.3	17.6		0		0		0		0		0		0		0
	102	21.5	20.4	20.6	20.2		0		0		0		0		0		0		0
	103	22	21.1	20.5	20.4		0		0		0		0		0		0		0
	104	22.2	21.7	21.9	21.5		0		0		0		0		0		0		0
	105	23.4	22	21.9	21.3		0		0		0		0		0		0		0
